# Flow cytometry-based determination of ploidy from dried leaf specimens in genomically complex collections of the tropical forage grass *Urochloa* s. l

**DOI:** 10.1101/2021.03.26.437252

**Authors:** Paulina Tomaszewska, Till K. Pellny, Luis Miguel Hernández, Rowan A. C. Mitchell, Valheria Castiblanco, José J. de Vega, Trude Schwarzacher, Pat (J.S.) Heslop-Harrison

## Abstract

We aimed to develop an optimized approach to determine ploidy for dried leaf material in a germplasm collection of a tropical forage grass group, including approaches to collect, dry and preserve plant samples for flow cytometry analysis. *Urochloa* (including *Brachiaria, Megathyrus* and some *Panicum*) tropical grasses are native to Africa and are now, after selection and breeding, planted worldwide, particularly in South America, as important forages with huge potential for further sustainable improvement and conservation of grasslands. The methods enable robust identification of ploidy levels (coefficient of variation, CV, typically <5%). Ploidy of some 353 forage grass accessions (ploidy range from 2 to 9), from international genetic resource collections, showing variation in basic chromosome numbers and reproduction modes (apomixis and sexual), were determined using our defined standard protocol. Two major *Urochloa* agamic complexes used in the current breeding programs at CIAT and EMBRAPA: the ‘*brizantha*’ and ‘*humidicola*’ agamic complexes are variable, with multiple ploidy levels and DNA content. *U. brizantha* has odd level of ploidy (*x*=5), and the relative differences in nuclear DNA content between adjacent cytotypes is reduced, thus more precise examination of this species is required. Ploidy measurement of *U. humidicola* revealed some aneuploidy.
