## Supplementary Data Fig. S1 for "Flow cytometry-based determination of ploidy from dried leaf specimens in genomically complex collections of the tropical forage grass *Urochloa* s. l"

### Sheet: Flow cytometry
ID	Species	Accession number	Donor	Sample mean PE-A	CV [%]	Ploidy level x=10	Ploidy level x=9	Ploidy level x=8	Ploidy level=7	Ploidy level x=6
371	Andropogon gayanus	6765	CIAT	87,275.28	8.37	2
428	Panicum coloratum	6063	CIAT	98,614.17	6.27		2
349	Paspalum dilatatum	26066	CIAT	163,459.78	7.66	4
				168,747.73	6.88
				171,214.54	7.49
423	Penniseum polystachion	16649	CIAT	187,090.34	5.75		6
299	Pennisetum purpureum	26850	CIAT	271,951.52	5.51				4
382	Urochloa arrecta	26741	CIAT	93,267.10	7.53		4
36	Urochloa brizantha	16122	CIAT	228,857.09	5.75		5
				227,057.72	6.64
37	Urochloa brizantha	16125	CIAT	188,542.09	7.12		4
38	Urochloa brizantha	16141	CIAT	169,187.05	4.44		4
				168,674.83	5.72
39	Urochloa brizantha	16147	CIAT	183,321.35	6.24		4
				183,218.50	7.4
40	Urochloa brizantha	16149	CIAT	234,316.22	4.27		5
				228,430.01	6.99
41	Urochloa brizantha	16152	CIAT	207,160.95	2.9		4
42	Urochloa brizantha	16153	CIAT	303,441.43	3.83		6
43	Urochloa brizantha	16170	CIAT	270,550.26	4.08		5
44	Urochloa brizantha	16173	CIAT	181,989.98	3.26		4
45	Urochloa brizantha	16290	CIAT	235,893.35	3.43		5
				245,595.74	5.8
				253,673.83	6.26
				279,051.27	8.87
46	Urochloa brizantha	16292	CIAT	215,376.24	4.74		4
				191,745.93	5.54
				223,695.91	6.09
				203,160.75	7.81
				217,408.34	7.82
47	Urochloa brizantha	16296	CIAT	215,877.78	4.26		5
				230,943.00	6.54
				248,986.84	5.02
48	Urochloa brizantha	16472	CIAT	193,304.26	4.14		4
49	Urochloa brizantha	16480	CIAT	225,402.28	5.14		5
50	Urochloa brizantha	16505	CIAT	227,138.97	4.57		5
51	Urochloa brizantha	16794	CIAT	110,030.54	6.12		2
				97,826.01	6.95
52	Urochloa brizantha	16809	CIAT	210,505.51	3.71		4
53	Urochloa brizantha	16830	CIAT	192,915.64	4.88		4
54	Urochloa brizantha	16842	CIAT	174,636.90	3.89		4
55	Urochloa brizantha	26032	CIAT	164,509.10	4.53		4
56	Urochloa brizantha	26106	CIAT	230,794.06	3.81		5
				290,620.54	8.17
				286,826.54	7.97
57	Urochloa brizantha	26109	CIAT	167,157.71	3.58		4
58	Urochloa brizantha	26110	CIAT	237,348.89	4.44		5
				278,015.14	8.5
				275,153.15	7.2
59	Urochloa brizantha	26115	CIAT	186,085.78	4.47		4
111	Urochloa brizantha	16133	CIAT	185,499.21	5.51		4
112	Urochloa brizantha	26117	CIAT	151,532.47	6.83		4
113	Urochloa brizantha	26745	CIAT	180,949.37	4.27		4
114	Urochloa brizantha	16348	CIAT	194,015.13	3.72		4
				193,292.87	4.36
				193,874.75	5.04
115	Urochloa brizantha	16131	CIAT	227,678.17	4.37		5
				227,511.68	6.04
296	Urochloa brizantha	16125	CIAT	190,759.55	4.71		4
297	Urochloa brizantha	26110	CIAT	230,968.85	3.4		5
312	Urochloa brizantha	16827	CIAT	184,930.95	4.49		4
313	Urochloa brizantha	16144	CIAT	166,388.94	5.86		4
314	Urochloa brizantha	6426	CIAT	190,714.00	4.91		4
318	Urochloa brizantha	16441	CIAT	187,039.64	3.98		4
323	Urochloa brizantha	6735	CIAT	217,347.01	4.97		5
324	Urochloa brizantha	26133	CIAT	184,914.08	4.24		4
327	Urochloa brizantha	26113	CIAT	254,351.08	4.74		5
328	Urochloa brizantha	6016	CIAT	193,269.77	4.29		4
329	Urochloa brizantha	16135	CIAT	234,990.01	4.34		5
330	Urochloa brizantha	16488	CIAT	173,304.12	5.22		4
331	Urochloa brizantha	16819	CIAT	199,949.76	4.8		4
335	Urochloa brizantha	26554	CIAT	110,560.34	7.46		4
338	Urochloa brizantha	16789	CIAT	152,750.11	7.41		4
341	Urochloa brizantha	16317	CIAT	204,615.86	5.4		4
344	Urochloa brizantha	16168	CIAT	201,714.49	4.76		4
346	Urochloa brizantha	16124	CIAT	142,606.96	6.03		4
351	Urochloa brizantha	16332	CIAT	276,052.90	4.56		5
352	Urochloa brizantha	6433	CIAT	271,099.22	5.1		5
353	Urochloa brizantha	16834	CIAT	110,767.62	9.41		4
				113,910,09	9.89
354	Urochloa brizantha	16177	CIAT	228,074.50	4.13		5
356	Urochloa brizantha	16807	CIAT	152,448.27	6.98		4
				132,916.99	4.3
357	Urochloa brizantha	16445	CIAT	193,605.05	4.34		4
363	Urochloa brizantha	16119	CIAT	85,530.23	6.74		2
364	Urochloa brizantha	16300	CIAT	227,980.64	4.2		5
368	Urochloa brizantha	16294	CIAT	143,031.56	6		4
				125,460.43	5.81
369	Urochloa brizantha	16189	CIAT	96,018.90	8.37		2
372	Urochloa brizantha	16476	CIAT	160,847.26	5.71		4
374	Urochloa brizantha	16810	CIAT	285,802.57	5.5		5
375	Urochloa brizantha	16465	CIAT	162,451.72	6.01		4
376	Urochloa brizantha	6421	CIAT	163,183.35	5.01		4
378	Urochloa brizantha	16549	CIAT	155,423.46	5.01		4
379	Urochloa brizantha	26320	CIAT	222,979.88	6.43		5
381	Urochloa brizantha	16126	CIAT	116,533.82	8.81		4
384	Urochloa brizantha	16322	CIAT	199,392.92	4.89		4
386	Urochloa brizantha	26646	CIAT	199,532.06	6.52		4
389	Urochloa brizantha	16801	CIAT	197,266.61	6.27		4
391	Urochloa brizantha	26318	CIAT	229,834.52	3.93		5
392	Urochloa brizantha	16814	CIAT	141,456.96	6.34		4
393	Urochloa brizantha	16138	CIAT	145,371.34	5.71		4
394	Urochloa brizantha	26556	CIAT	155,107.71	5.07		4
396	Urochloa brizantha	26561	CIAT	128,591.82	6.18		4
397	Urochloa brizantha	16329	CIAT	217,551.33	5		5
398	Urochloa brizantha	16145	CIAT	124,906.82	6.49		4
401	Urochloa brizantha	6408	CIAT	183,300.69	4.33		4
402	Urochloa brizantha	16341	CIAT	82,217.75	5.46		2
403	Urochloa brizantha	16310	CIAT	105,335.69	8.31		2
				99,915.19	6.5
404	Urochloa brizantha	6687	CIAT	193,452.44	5.11		4
405	Urochloa brizantha	26297	CIAT	175,012.10	7.94		4
408	Urochloa brizantha	16777	CIAT	101,469.81	9.14		2
				84,182.18	8.3
409	Urochloa brizantha	16288	CIAT	129,048.14	6.85		4
410	Urochloa brizantha	16443	CIAT	180,738.21	5.94		4
411	Urochloa brizantha	26114	CIAT	151,054.06	5.51		4
415	Urochloa brizantha	26321	CIAT	161,833.03	7.37		4
416	Urochloa brizantha	16473	CIAT	150,348.46	6.16		4
418	Urochloa brizantha	26563	CIAT	127,753.60	7.75		4
419	Urochloa brizantha	16157	CIAT	142,279.72	5.72		4
420	Urochloa brizantha	16163	CIAT	277,794.52	4.61		5
425	Urochloa brizantha	16451	CIAT	289,165.60	4		5
427	Urochloa brizantha	26389	CIAT	263,834.73	4.51		5
457	Urochloa brizantha	PI 292187	USDA	225,075.73	6.75		4
11	Urochloa decumbens	606	CIAT	174,365.16	3.25		4
12	Urochloa decumbens	6699	CIAT	270,013.17	4.02		6
14	Urochloa decumbens	16495	CIAT	86,994.63	3.68		2
15	Urochloa decumbens	26112	CIAT	184,265.75	3.72		4
16	Urochloa decumbens	26182	CIAT	186,151.79	4.62		4
17	Urochloa decumbens	26186	CIAT	88,679.14	4.99		2
18	Urochloa decumbens	26308	CIAT	88,880.80	4.15		2
19	Urochloa decumbens	6702	CIAT	163,310.70	4.43		4
20	Urochloa decumbens	16497	CIAT	210,962.67	4.25		4
21	Urochloa decumbens	16490	CIAT	196,364.33	4.11		4
				194,663.48	5.36
22	Urochloa decumbens	6370	CIAT	193,675.46	4.31		4
				192,830.62	4.81
23	Urochloa decumbens	26301	CIAT	92,258.18	4.32		2
24	Urochloa decumbens	6693	CIAT	201,293.08	4.05		4
25	Urochloa decumbens	26183	CIAT	196,366.28	5.03		4
26	Urochloa decumbens	16498	CIAT	175,394.69	3.8		4
27	Urochloa decumbens	665	CIAT	177,229.84	5.31		4
28	Urochloa decumbens	26306	CIAT	185,164.08	4.81		4
29	Urochloa decumbens	26300	CIAT	90,576.65	4.23		2
30	Urochloa decumbens	6298	CIAT	193,651.55	5		4
31	Urochloa decumbens	6132	CIAT	88,249.94	4.59		2
32	Urochloa decumbens	16501	CIAT	171,875.37	5.01		4
33	Urochloa decumbens	26305	CIAT	88,235.34	4.67		2
34	Urochloa decumbens	26569	CIAT	176,264.52	4		4
35	Urochloa decumbens	26185	CIAT	89,491.79	4.63		2
106	Urochloa decumbens	6133a	CIAT	91,625.52	6.15		2
107	Urochloa decumbens	6058	CIAT	93,897.42	2.68		2
				103,830.83	3.23
108	Urochloa decumbens	664	CIAT	205,253.15	5.66		4
109	Urochloa decumbens	16503	CIAT	183,365.56	4.41		4
				178,215.10	3.72
110	Urochloa decumbens	16494	CIAT	86,983.92	4.72		2
311	Urochloa decumbens	16496	CIAT	164,914.66	4.17		4
315	Urochloa decumbens	16100	CIAT	191,826.71	4.44		4
319	Urochloa decumbens	6677	CIAT	202,016.87	4.56		4
322	Urochloa decumbens	16521	CIAT	77,688.40	5.7		2
325	Urochloa decumbens	16504	CIAT	158,288.21	4.58		4
332	Urochloa decumbens	16491	CIAT	169,305.42	5.08		4
334	Urochloa decumbens	26292	CIAT	83,848.57	4.91		2
342	Urochloa decumbens	26307	CIAT	88,177.78	6.87		2
345	Urochloa decumbens	6021	CIAT	152,228.44	4.87		4
359	Urochloa decumbens	26187	CIAT	180,796.92	4.35		4
361	Urochloa decumbens	16489	CIAT	167,949.63	4.95		4
395	Urochloa decumbens	26291	CIAT	84,780.86	4.72		2
399	Urochloa decumbens	16493	CIAT	83,628.64	5.04		2
400	Urochloa decumbens	26299	CIAT	71,965.77	6.3		2
422	Urochloa decumbens	26303	CIAT	82,114.46	4.81		2
337	Urochloa dictyoneura	16511	CIAT	220,480.25	5.91					7
320	Urochloa dura	26644	CIAT	254,700.46	4.82		6
				281,586.13	5.18
61	Urochloa humidicola	6133	CIAT	270,381.23	5.7					7
				261,543.83	5.38
				292,276.58	4.13
				288,689.43	4.57
				291,699.23	3.9
62	Urochloa humidicola	16350	CIAT	164,869.96	4.24					6
63	Urochloa humidicola	16876	CIAT	183,044.05	5					6
64	Urochloa humidicola	16880	CIAT	320,307.05	5.33					9
65	Urochloa humidicola	16894	CIAT	247,458.46	4.67					7
66	Urochloa humidicola	26145	CIAT	166,367.57	3.82					6
				159,649.45	4.14
				191,108.80	3.69
67	Urochloa humidicola	26149	CIAT	193,970.93	4.14					6
68	Urochloa humidicola	26151	CIAT	197,353.12	4.16					6
69	Urochloa humidicola	26154	CIAT	176,968.76	4.79					6
70	Urochloa humidicola	26155	CIAT	165,233.11	3.98					6
71	Urochloa humidicola	26159	CIAT	230,199.46	4.22					7
				225,904.49	6.4
72	Urochloa humidicola	26375	CIAT	298,181.56	4.37					7
73	Urochloa humidicola	26411	CIAT	236,153.90	4.15					7
74	Urochloa humidicola	26413	CIAT	193,940.09	4.8					6
75	Urochloa humidicola	26425	CIAT	181,827.32	3.89					6
				193,121.32	5.11
76	Urochloa humidicola	36083	CIAT	244,502.60	4.14					7
77	Urochloa humidicola	6013	CIAT	278,824.57	3.52					7
78	Urochloa humidicola	26371	CIAT	337,921.59	4.83					9
				338,390.83	3.39
79	Urochloa humidicola	16867	CIAT	252,917.76	3.04					8+2 or 9-4
				258,558.63	3.49
80	Urochloa humidicola	16180	CIAT	217,166.45	5.77					7
				215,189.32	2.84
				224,770.66	3.12
81	Urochloa humidicola	682	CIAT	120,671.06	4.87					6
				112,732.57	6.24
				108,291.11	6.13
82	Urochloa humidicola	26570	CIAT	225,345.61	4.24					7
83	Urochloa humidicola	679	CIAT	226,274.06	4.68					7
84	Urochloa humidicola	16882	CIAT	255,032.13	4.46					7
85	Urochloa humidicola	26430	CIAT	277,639.67	5.31					7
86	Urochloa humidicola	26438	CIAT	286,236.97	5.06					7
87	Urochloa humidicola	16181	CIAT	190,062.90	5.11					6
88	Urochloa humidicola	16887	CIAT	195,853.36	5.43					6
89	Urochloa humidicola	26573	CIAT	225,709.07	4.67					7
90	Urochloa humidicola	16871	CIAT	288,018.51	4.31					7
116	Urochloa humidicola	6738	CIAT	287,575.74	4.63					7
117	Urochloa humidicola	6709	CIAT	275,140.61	3.93					7
				277,472.72	4.73
118	Urochloa humidicola	16878	CIAT	245,058.8	2.95					7
				242,596.73	5.34
				265,187.17	4.71
119	Urochloa humidicola	26407	CIAT	275,489.74	4.16					7
				279,089.77	3.76
				259,627.26	3.59
120	Urochloa humidicola	16874	CIAT	263,009.26	3.98					7
203	Urochloa humidicola	679	CIAT	294,158.06	3.73					7
321	Urochloa humidicola	26427	CIAT	183,877.03	4.22					6
326	Urochloa humidicola	16888	CIAT	205,216.70	3.84					6
333	Urochloa humidicola	26415	CIAT	246,680.37	4.5					7
336	Urochloa humidicola	16879	CIAT	254,406.36	4.33					7
343	Urochloa humidicola	26312	CIAT	189,302.70	4.87					6
350	Urochloa humidicola	16873	CIAT	219,873.69	3.33					7
355	Urochloa humidicola	16883	CIAT	295,699.36	4.41					7
366	Urochloa humidicola	16870	CIAT	257,723.19	3.6					7
377	Urochloa humidicola	16182	CIAT	223,713.63	4.63					7
383	Urochloa humidicola	16890	CIAT	246,978.35	3.58					7
385	Urochloa humidicola	16868	CIAT	280,879.92	4.18					7
388	Urochloa humidicola	16884	CIAT	322,079.24	5.24					9
390	Urochloa humidicola	16886	CIAT	171,451.78	5.12					6
406	Urochloa humidicola	16877	CIAT	249,063.85	3.29					7
413	Urochloa humidicola	26414	CIAT	244,951.53	4.57					7
424	Urochloa humidicola	16892	CIAT	295,343.73	3.81					7
426	Urochloa humidicola	16885	CIAT	278,980.89	4.45					7
380	Urochloa jubata	26326	CIAT	86,999.47	5.89		2
421	Urochloa jubata	16542	CIAT	122,886.75	4.73		4
91	Urochloa maxima	16031	CIAT	128,392.61	5.99			4
92	Urochloa maxima	26944	CIAT	136,461.84	6.56			4
93	Urochloa maxima	6967	CIAT	129,072.20	5.79			4
94	Urochloa maxima	16017	CIAT	134,250.08	6.66			4
95	Urochloa maxima	6906	CIAT	143,387.16	5.53			4
96	Urochloa maxima	6299	CIAT	119,172.52	5.88			4
97	Urochloa maxima	6890	CIAT	130,047.79	4.29			4
98	Urochloa maxima	6799	CIAT	100,540.47	5.97			2
99	Urochloa maxima	6962	CIAT	133,701.69	4.33			4
100	Urochloa maxima	26723	CIAT	118,866.63	6.05			4
121	Urochloa maxima	16023	CIAT	109,764.32	5.55			4
122	Urochloa maxima	6944	CIAT	119,276.00	5.86			4
123	Urochloa maxima	16004	CIAT	119,920.97	6.16			4
				152,474.73	4.68
124	Urochloa maxima	6171	CIAT	130,912.51	3.73			4
				135,957.60	4.5
125	Urochloa maxima	16060	CIAT	125,364.93	4.06			4
126	Urochloa maxima	6984	CIAT	142,719.55	5.51			4
128	Urochloa maxima	6975	CIAT	140,832.41	5.55			4
129	Urochloa maxima	16061	CIAT	128,902.79	4.95			4
130	Urochloa maxima	36087	CIAT	168,071.2	5.89			4
201	Urochloa maxima	622	CIAT	144,153.03	5.4			4
202	Urochloa maxima	673	CIAT	138,081.30	5.43			4
204	Urochloa maxima	685	CIAT	133,191.06	3.88			4
205	Urochloa maxima	688	CIAT	81,024.70	9.23			2
206	Urochloa maxima	691	CIAT	131,498.23	3.83			4
207	Urochloa maxima	692	CIAT	149,160.79	4.42			4
208	Urochloa maxima	6095	CIAT	135,893.65	3.86			4
209	Urochloa maxima	6175	CIAT	152,517.13	3.97			4
210	Urochloa maxima	6461	CIAT	133,747.84	4.16			4
211	Urochloa maxima	6497	CIAT	135,908.61	5.49			4
212	Urochloa maxima	6500	CIAT	101,267.18	8.12			2
213	Urochloa maxima	6501	CIAT	133,222.47	4.99			4
214	Urochloa maxima	6525	CIAT	117,829.43	6.85			4
215	Urochloa maxima	6526	CIAT	118,506.36	7.7			4
216	Urochloa maxima	6536	CIAT	137,988.33	4.95			4
217	Urochloa maxima	6571	CIAT	137,948.28	7.59			4
218	Urochloa maxima	6658	CIAT	131,739.33	6.54			4
219	Urochloa maxima	6783	CIAT	104,858.91	6.33			4
220	Urochloa maxima	6784	CIAT	103,726.90	7.33			2
				93,662.12	8.77
221	Urochloa maxima	6787	CIAT	90,593.09	6.14			2
222	Urochloa maxima	6796	CIAT	121,800.38	5.21			4
223	Urochloa maxima	6805	CIAT	97,543.58	6.55			2
224	Urochloa maxima	6826	CIAT	98,525.39	6.51			2
225	Urochloa maxima	6831	CIAT	89,347.65	6.65			2
226	Urochloa maxima	6836	CIAT	99,042.42	5.69			2
227	Urochloa maxima	6837	CIAT	89,006.17	6.83			2
				80,231.37	6.83
228	Urochloa maxima	6839	CIAT	94,271.65	6.07			2
229	Urochloa maxima	6840	CIAT	113,309.85	5.25			4
230	Urochloa maxima	6842	CIAT	95,511.89	7.83			2
				88,668.60	8.27
				87,650.19	8.41
231	Urochloa maxima	6843	CIAT	102,501.66	7.25			2
				94,459.00	7.29
232	Urochloa maxima	6855	CIAT	107,011.20	6.29			4
233	Urochloa maxima	6857	CIAT	96,408.33	5.46			2
234	Urochloa maxima	6864	CIAT	132,478.65	5.02			4
235	Urochloa maxima	6866	CIAT	119,934.91	4.5			4
236	Urochloa maxima	6868	CIAT	175,319.82	3.74			4
237	Urochloa maxima	6872	CIAT	132,029.91	5.04			4
238	Urochloa maxima	6893	CIAT	120,431.23	3.89			4
239	Urochloa maxima	6897	CIAT	96,681.19	4.81			2
240	Urochloa maxima	6898	CIAT	84,148.86	8.17			2
241	Urochloa maxima	6900	CIAT	110,832.05	5.55			4
242	Urochloa maxima	6901	CIAT	102,965.16	6.23			2
243	Urochloa maxima	6903	CIAT	109,866.15	6.33			4
244	Urochloa maxima	6912	CIAT	121,990.47	3.76			4
245	Urochloa maxima	6915	CIAT	132,073.59	5.19			4
246	Urochloa maxima	6918	CIAT	136,599.87	3.98			4
247	Urochloa maxima	6923	CIAT	113,259.37	5.8			4
248	Urochloa maxima	6927	CIAT	123,466.18	4.9			4
249	Urochloa maxima	6928	CIAT	114,171.99	5.19			4
250	Urochloa maxima	6929	CIAT	116,484.04	3.92			4
251	Urochloa maxima	6945	CIAT	120,036.41	5.41			4
252	Urochloa maxima	6948	CIAT	119,889.87	6.59			4
253	Urochloa maxima	6949	CIAT	130,361.00	5.96			4
254	Urochloa maxima	6951	CIAT	133,439.45	6.73			4
255	Urochloa maxima	6954	CIAT	134,768.62	4.05			4
256	Urochloa maxima	6955	CIAT	119,925.32	6.13			4
257	Urochloa maxima	6960	CIAT	121,596.94	4.5			4
258	Urochloa maxima	6963	CIAT	104,144.06	7.04			4
259	Urochloa maxima	6968	CIAT	128,554.17	6.76			4
260	Urochloa maxima	6969	CIAT	116,861.33	5.28			4
261	Urochloa maxima	6981	CIAT	128,119.45	5.33			4
262	Urochloa maxima	6982	CIAT	113,743.26	5.22			4
263	Urochloa maxima	6983	CIAT	126,308.58	5.36			4
264	Urochloa maxima	6986	CIAT	132,088.78	4.88			4
265	Urochloa maxima	6990	CIAT	104,629.75	6.02			4
266	Urochloa maxima	6996	CIAT	128,518.94	4.61			4
267	Urochloa maxima	16003	CIAT	118,127.90	6.54			4
268	Urochloa maxima	16005	CIAT	86,486.20	8.06			2
				74,023.07	7.51
269	Urochloa maxima	16011	CIAT	111,542.89	4.3			4
270	Urochloa maxima	16019	CIAT	130,666.42	6.02			4
271	Urochloa maxima	16021	CIAT	129,466.43	5.45			4
274	Urochloa maxima	16028	CIAT	124,055.31	7.13			4
276	Urochloa maxima	16036	CIAT	118,147.35	5.38			4
279	Urochloa maxima	16041	CIAT	135,178.11	5.88			4
280	Urochloa maxima	16044	CIAT	124,518.70	6.1			4
				116,533.82	8.81
281	Urochloa maxima	16046	CIAT	107,102.83	6.15			4
282	Urochloa maxima	16048	CIAT	110,260.87	5.63			4
283	Urochloa maxima	16049	CIAT	89,299.51	9.02			2
284	Urochloa maxima	16054	CIAT	120,400.75	6.18			4
285	Urochloa maxima	16055	CIAT	129,060.93	4.51			4
286	Urochloa maxima	16057	CIAT	139,531.15	5.73			4
287	Urochloa maxima	16058	CIAT	129,273.42	5.71			4
288	Urochloa maxima	16059	CIAT	140,911.04	5.51			4
289	Urochloa maxima	16018	CIAT	100,964.52	5.37			2
290	Urochloa maxima	16062	CIAT	123,529.61	5.8			4
291	Urochloa maxima	16064	CIAT	126,080.75	6.52			4
292	Urochloa maxima	16065	CIAT	127,910.28	4.66			4
293	Urochloa maxima	16068	CIAT	99,991.18	7.17			2
294	Urochloa maxima	16069	CIAT	141,569.12	5.08			4
295	Urochloa maxima	16071	CIAT	133,558.36	4.23			4
298	Urochloa maxima	26360	CIAT	105,138.38	7.67			4
300	Urochloa maxima	26900	CIAT	106,771.60	7.08			4
301	Urochloa maxima	26906	CIAT	106,726.00	6.51			4
302	Urochloa maxima	26911	CIAT	102,323.83	6.81			2
303	Urochloa maxima	26917	CIAT	115,379.28	6.79			4
304	Urochloa maxima	26923	CIAT	189,830.96	5.03			4
305	Urochloa maxima	26924	CIAT	102,037.93	6.21			2
306	Urochloa maxima	26925	CIAT	123,152.40	6.32			4
307	Urochloa maxima	26937	CIAT	188,274.10	4.55			4
308	Urochloa maxima	26939	CIAT	107,001.94	5.87			4
309	Urochloa maxima	26947	CIAT	115,915.12	4.81			4
310	Urochloa maxima	36000	CIAT	111,945.40	5.24			4
339	Urochloa maxima	6935	CIAT	101,929.01	6.61			2
348	Urochloa maxima	6897	CIAT	84,509.79	6.38			2
417	Urochloa maxima	6821	CIAT	141,792.72	6.49			4
				118,500.49	7.08
1003	Urochloa maxima	PI 284156	USDA	148,800.27	4.66			4
387	Urochloa nigropedata	16927	CIAT	142,153.64	6.53		4
				145,726.36	3.91
407	Urochloa plantaginea	26740	CIAT	90,143.39	6.62		2
358	Urochloa platynota	26332	CIAT	98,306.78	5.96		2
1	Urochloa ruziziensis	6134	CIAT	87,640.52	2.42		2
2	Urochloa ruziziensis	26172	CIAT	87,622.47	3.59		2
3	Urochloa ruziziensis	26179	CIAT	86,439.14	2.73		2
4	Urochloa ruziziensis	26295	CIAT	86,527.26	2.73		2
5	Urochloa ruziziensis	26348	CIAT	88,782.68	2.73		2
6	Urochloa ruziziensis	26170	CIAT	89,834.99	4.15		2
7	Urochloa ruziziensis	26163	CIAT	92,796.02	2.69		2
8	Urochloa ruziziensis	26174	CIAT	89,163.03	4.59		2
9	Urochloa ruziziensis	6419	CIAT	82,708.77	3.84		2
10	Urochloa ruziziensis	16102	CIAT	80,062.75	4.37		2
101	Urochloa ruziziensis	26175	CIAT	90,139.45	4.18		2
				89,704.29	4.73
				90,519.89	4.67
102	Urochloa ruziziensis	26433	CIAT	91,032.48	4.94		2
				91,135.71	4.01
				89,981.53	6.92
103	Urochloa ruziziensis	26871	CIAT	87,287.49	4.12		2
				87,010.05	5.29
104	Urochloa ruziziensis	26171	CIAT	88,566.12	4.17		2
				88,499.87	4.56
105	Urochloa ruziziensis	26162	CIAT	90,538.32	3.88		2
				90,475.47	4.03
316	Urochloa ruziziensis	6130	CIAT	89,024.77	4.77		2
317	Urochloa ruziziensis	6291	CIAT	79,590.90	3.84		2
340	Urochloa ruziziensis	26347	CIAT	83,950.08	5.32		2
347	Urochloa ruziziensis	26164	CIAT	77,480.71	5.78		2
360	Urochloa ruziziensis	6778	CIAT	75,233.15	4.81		2
362	Urochloa ruziziensis	6692	CIAT	80,713.95	5.63		2
365	Urochloa ruziziensis	654	CIAT	76,132.08	4.16		2
367	Urochloa ruziziensis	16103	CIAT	76,660.59	4.12		2
370	Urochloa ruziziensis	656	CIAT	103,000.03	5.28		2
373	Urochloa ruziziensis	16551	CIAT	85,585.76	4.76		2
412	Urochloa ruziziensis	26167	CIAT	78,377.35	4.67		2
127	Urochloa ruziziensis x Urochloa decumbens x Urochloa brizantha hybrid	1752	CIAT	190,289.59	2.67		4
431	Urochloa sp.	PI 657653	USDA	110,639.72	4.42			4
